# Continent-wide assessment of the strain-level diversity of *Bradyrhizobium*, a dominant soil bacterial genus

**DOI:** 10.1101/2025.05.29.656829

**Authors:** Clifton P. Bueno de Mesquita, Matthew R. Olm, Andrew Bissett, Noah Fierer

**Author notes:** Corresponding authors: CP Bueno de Mesquita,; Noah Fierer.

## Abstract

Global surveys of soil bacteria have identified several taxa that are nearly ubiquitous and often the most abundant members of soil bacterial communities. However, it remains unclear why these taxa are so dominant across a wide range of soil types and environmental conditions. Here we use genome-resolved metagenomics to test the hypothesis that strain-level differences exist in these taxa that are not adequately captured with standard marker gene sequencing, and that distinct strains harbor unique traits that reflect adaptations to different soil environments. We analyzed data from 331 natural soils spanning Australia to assess strain differentiation in *Bradyrhizobium*, a dominant soil bacterial genus of ecological importance. We developed a workflow for strain-level bacterial analyses of complex soil metagenomes, combining genomes from pre-existing databases with new genomes generated via targeted assembly from metagenomes to detect 181 *Bradyrhizobium* strains across the soil collection. In addition to a high degree of phylogenetic variation, we observed substantial variation in pangenome content and inferred traits, highlighting the breadth of diversity within this widespread genus. While members of the genus *Bradyrhizobium* were detected in > 80% of samples, most individual strains were restricted in their distributions. The overall strain-level community composition of *Bradyrhizobium* varied significantly across geographic space and environmental gradients, and was particularly associated with differences in temperature, soil pH, and soil nitrate and metal concentrations. Our work provides a general framework and methodology for studying the strain-level ecology of soil bacteria and highlights the ecological and pangenomic diversity within this dominant soil bacterial genus.
