## Supplemental Tables S1-S2 for "Continent-wide assessment of the strain-level diversity of *Bradyrhizobium*, a dominant soil bacterial genus"

### Sheet: S1
Table S1. The best combination of environmental variables selected by dbRDA as the most associated with weighted UniFrac distance. In forward stepwise selection, variables are added and retained if they decrease the Akaike Information Criterion (AIC). Shown are the variable name, degrees of freedom, AIC with the variable added, F statistic, and p-value.
Variable	Df	AIC	F	p
Temp.	1	638.21	30.059	0.005
pH	1	627.89	12.502	0.005
Mn	1	619.04	10.921	0.005
Al	1	609.97	11.095	0.005
NO3	1	601.69	10.233	0.005
Zn	1	599.4	4.189	0.015

### Sheet: S2
Table S2. Distance-based assessment of the relative effects of geographic and environmental variables (Temperature, pH, Mn, Al, NO3, Zn) on weighted UniFrac distance. Three methods were tested: Mantel (geography) and partial Mantel (environment, controlling for geography) tests, generalized dissimilarity modeling (GDM), and variance partitioning (Varpart). MPED = maximum predicted ecological dist…
		Mantel			GDM				Varpart
Ind. var.		r	p		MPED	VarImp	DE		VE
Geography		-0.03	0.834		0.05	5.32			2
Environment		0.19	0.0005		0.29	97.71			26
% Explained							3.88		30
Residuals							96.12		70
